# Transcriptomic analysis of resistant and susceptible responses in a new model root-knot nematode infection system using *Solanum torvum* and *Meloidogyne arenaria*

**DOI:** 10.1101/2021.04.02.438176

**Authors:** Kazuki Sato, Taketo Uehara, Julia Holbein, Yuko Sasaki-Sekimoto, Pamela Gan, Takahiro Bino, Katsushi Yamaguchi, Yasunori Ichihashi, Noriko Maki, Shuji Shigenobu, Hiroyuki Ohta, Rochus B. Franke, Shahid Siddique, Florian M. W. Grundler, Takamasa Suzuki, Yasuhiro Kadota, Ken Shirasu

**Author notes:** Corresponding authors: Yasuhiro Kadota, Ken Shirasu.

## Abstract

Root-knot nematodes (RKNs) are among the most devastating pests in agriculture. *Solanum torvum* Sw. (turkey berry) has been used as a rootstock for eggplant (aubergine) cultivation because of its resistance to RKNs, including *Meloidogyne incognita* and *M. arenaria*. We previously found that a pathotype of *M. arenaria*, A2-J, is able to infect and propagate in *S. torvum. In vitro* infection assays showed that *S. torvum* induces the accumulation of brown pigments during avirulent pathotype A2-O infection, but not during virulent A2-J infection. This experimental system is advantageous because resistant and susceptible responses can be distinguished within a few days, and because a single plant genome can yield information about both resistant and susceptible responses. Comparative RNA-sequencing analysis of *S. torvum* inoculated with A2-J and A2-O at early stages of infection was used to parse the specific resistance and susceptible responses. Infection with A2-J did not induce statistically significant changes in gene expression within one day post-inoculation (DPI), but afterward, A2-J specifically induced the expression of chalcone synthase, spermidine synthase, and genes related to cell wall modification and transmembrane transport. Infection with A2-O rapidly induced the expression of genes encoding class III peroxidases, sesquiterpene synthases, and fatty acid desaturases at 1 DPI, followed by genes involved in defense, hormone signaling, and the biosynthesis of lignin at 3 DPI. Both isolates induced the expression of suberin biosynthetic genes, which may be triggered by wounding during nematode infection. Histochemical analysis revealed that A2-O, but not A2-J, induced lignin accumulation at the root tip, suggesting that physical reinforcement of cell walls with lignin is an important defense response against nematodes. The *S. torvum*-RKN system can provide a molecular basis for understanding plant-nematode interactions.
