## SUPPLEMENTARY TABLE 1 for "Transcriptomic analysis of resistant and susceptible responses in a new model root-knot nematode infection system using *Solanum torvum* and *Meloidogyne arenaria*"

### Sheet: Summary
SUPPLEMENTARY TABLE 1| The List of RNA-seq Libraries and Assemblers Used for de novo Assembly. (A) List of RNA-seq libraries used for analysis. (B) Assemblers used for de novo transcriptome assembly.

### Sheet: Supplementary Table 1A
Supplymentary Table 1. (A) List of RNA-seq libraries used for analysis.
Summary
Library name	Detail (N=biological replicate)	Time point (DPI)	Sequencing technology	Library preparation	The number of read after filtering*	Purpose
L1	Root tip treated with DW (mock) (N=4)	1, 2, 3	illumina NextSeq 500	Paired-end reads	73095867	De novo assembly and differential gene expression analysis
L2	Root tip infected with M. arenaria A2-J (N=4)	1, 2, 3			71119496	De novo assembly and differential gene expression analysis
L3	Root tip infected with M. arenaria A2-O (N=4)	1, 2, 3			73809425	De novo assembly and differential gene expression analysis
L4	Whole root treated with DW (mock) (N=4)	1, 3, 6, 9		Single-end reads	60116996	De novo assembly
L5	Whole root infected with M. arenaria A2-J (N=4)	1, 3, 6, 9			58739372	De novo assembly
L6	Whole root infected with M. arenaria A2-O (N=4)	1, 3, 6, 9			63334138	De novo assembly
L7	Whole shoot treated with DW (mock) (N=4)	1, 3, 6, 9			51929708	De novo assembly
L8	Whole shoot infected with M. arenaria A2-J (N=4)	1, 3, 6, 9			52780936	De novo assembly
L9	Whole shoot infected with M. arenaria A2-O (N=4)	1, 3, 6, 9			54396401	De novo assembly
*In the case of L1 to L3, the number of paired read after filtering is shown.
Details
Library name	Treatment, DPI, biological replicate	The number of read after filtering*	Total number of read for after filtering*
L1	mock, 1, 1	7215692	25006052
	mock, 1, 2	5676378
	mock, 1, 3	5622373
	mock, 1, 4	6491609
	mock, 2, 1	4167383	21964788
	mock, 2, 2	7429282
	mock, 2, 3	6013585
	mock, 2, 4	4354538
	mock, 3, 1	7551810	26125027
	mock, 3, 2	4959478
	mock, 3, 3	6266919
	mock, 3, 4	7346820
L2	A2-J, 1, 1	5625381	22247028
	A2-J, 1, 2	4351453
	A2-J, 1, 3	6090432
	A2-J, 1, 4	6179762
	A2-J, 2, 1	4818590	22910363
	A2-J, 2, 2	6371730
	A2-J, 2, 3	7315969
	A2-J, 2, 4	4404074
	A2-J, 3, 1	7565629	25962105
	A2-J, 3, 2	6211037
	A2-J, 3, 3	5300168
	A2-J, 3, 4	6885271
L3	A2-O, 1, 1	5927459	24648403
	A2-O, 1, 2	7015657
	A2-O, 1, 3	4805196
	A2-O, 1, 4	6900091
	A2-O, 2, 1	6681531	24798779
	A2-O, 2, 2	5828218
	A2-O, 2, 3	4830264
	A2-O, 2, 4	7458766
	A2-O, 3, 1	6358178	24362243
	A2-O, 3, 2	6895437
	A2-O, 3, 3	4527883
	A2-O, 3, 4	6580745
L4	mock, 1, 1	3838324	15236415
	mock, 1, 2	4185700
	mock, 1, 3	4524599
	mock, 1, 4	2687792
	mock, 3, 1	2556829	14174974
	mock, 3, 2	3068010
	mock, 3, 3	4392358
	mock, 3, 4	4157777
	mock, 6,1	3933536	15338743
	mock, 6,2	3653025
	mock, 6,3	4172484
	mock, 6,4	3579698
	mock, 9,1	3405176	15366864
	mock, 9,2	4313437
	mock, 9,3	4027911
	mock, 9,4	3620340
L5	A2-J, 1, 1	3758786	14159838
	A2-J, 1, 2	4376169
	A2-J, 1, 3	3466765
	A2-J, 1, 4	2558118
	A2-J, 3, 1	3141985	15986845
	A2-J, 3, 2	4387867
	A2-J, 3, 3	4425376
	A2-J, 3, 4	4031617
	A2-J, 6,1	3867727	13703694
	A2-J, 6,2	3485480
	A2-J, 6,3	2485545
	A2-J, 6,4	3864942
	A2-J, 9,1	2615907	14888995
	A2-J, 9,2	3981657
	A2-J, 9,3	4125036
	A2-J, 9,4	4166395
L6	A2-O, 1, 1	3481358	14838490
	A2-O, 1, 2	4067524
	A2-O, 1, 3	3271888
	A2-O, 1, 4	4017720
	A2-O, 3, 1	4045571	17501073
	A2-O, 3, 2	5161307
	A2-O, 3, 3	4402219
	A2-O, 3, 4	3891976
	A2-O, 6,1	3245369	13458930
	A2-O, 6,2	3248251
	A2-O, 6,3	2804462
	A2-O, 6,4	4160848
	A2-O, 9,1	4251712	17535645
	A2-O, 9,2	3988999
	A2-O, 9,3	4744713
	A2-O, 9,4	4550221
L7	mock, 1, 1	2869076	10283593
	mock, 1, 2	2415310
	mock, 1, 3	2344408
	mock, 1, 4	2654799
	mock, 3, 1	3240885	15921137
	mock, 3, 2	4061583
	mock, 3, 3	4415985
	mock, 3, 4	4202684
	mock, 6,1	3690681	13107387
	mock, 6,2	3851152
	mock, 6,3	2995218
	mock, 6,4	2570336
	mock, 9,1	3524041	12617591
	mock, 9,2	3856581
	mock, 9,3	2180091
	mock, 9,4	3056878
L8	A2-J, 1, 1	3009829	13335420
	A2-J, 1, 2	2479179
	A2-J, 1, 3	3672276
	A2-J, 1, 4	4174136
	A2-J, 3, 1	3448888	14581317
	A2-J, 3, 2	3336306
	A2-J, 3, 3	4228190
	A2-J, 3, 4	3567933
	A2-J, 6,1	2533185	13071230
	A2-J, 6,2	4399705
	A2-J, 6,3	2460437
	A2-J, 6,4	3677903
	A2-J, 9,1	2757788	11792969
	A2-J, 9,2	3631579
	A2-J, 9,3	3180094
	A2-J, 9,4	2223508
L9	A2-O, 1, 1	2434943	14112907
	A2-O, 1, 2	3491224
	A2-O, 1, 3	3959565
	A2-O, 1, 4	4227175
	A2-O, 3, 1	3074584	13708011
	A2-O, 3, 2	3325054
	A2-O, 3, 3	3626151
	A2-O, 3, 4	3682222
	A2-O, 6,1	2327710	13532930
	A2-O, 6,2	4152843
	A2-O, 6,3	3501437
	A2-O, 6,4	3550940
	A2-O, 9,1	3181610	13042553
	A2-O, 9,2	4043642
	A2-O, 9,3	3300860
	A2-O, 9,4	2516441

### Sheet: Supplementary Table 1B
Supplymentary Table 1. (B) Assemblers used for de novo transcriptome assembly.
Assembler	Paired-end reads (L1-3)	Single-end reads (L4-9)
Trintiy (v2.4.0)	k=25	k=25
Oases (v 0.2.09)	k=21,23,25,27,29,31,35,41,51,61	k=21,23,25,27,29,31,35,41,51,61
SOAPdenovo-Trans (v 1.03)	k=21,23,25,27,29,31,35,41,51,61	k=21,23,25,27,29,31,35,41,51,61
k: k-mer size used for each assembly
