## SUPPLEMENTARY TABLE 5 for "Transcriptomic analysis of resistant and susceptible responses in a new model root-knot nematode infection system using *Solanum torvum* and *Meloidogyne arenaria*"

### Sheet: Supplementary Table 5
SUPPLEMENTARY TABLE 5| Gene Ontology (GO) Enrichment Analysis of Genes Up-Regulated by A2-O Infection at 1 DPI.
Significantly enriched GO terms (FDR ≤ 1E-04) in 204 genes up-regulated by infection with A2-O at 1 DPI. The most specific GO terms selected by the function of “Reduce to Most Specific” in Blast2GO software are shown in red. Only GO category “Biological Process” is shown.
GO ID	GO Name	FDR	P-Value	Test Annotated	Reference Annotated	Test Not Annotated	Reference Not Annotated	Total Annotated	Expected	Fold Enrichment
GO:0055114	obsolete oxidation-reduction process	5.79033e-13	1.88365e-16	34	2522	170	85870	2556	5.88541	5.777
GO:0008152	metabolic process	6.69254e-12	2.90286e-15	97	19815	107	68577	19912	45.8491	2.11564
GO:0006629	lipid metabolic process	8.18371e-10	4.81254e-13	22	1269	182	87123	1291	2.97264	7.40083
GO:0071704	organic substance metabolic process	2.84416e-09	4.00933e-12	85	17981	119	70411	18066	41.5985	2.04334
GO:0070887	cellular response to chemical stimulus	9.49171e-09	1.44094e-11	19	1074	185	87318	1093	2.51673	7.54949
GO:0045339	farnesyl diphosphate catabolic process	7.85121e-08	1.36217e-10	4	1	200	88391	5	0.0115129	347.435
GO:0009056	catabolic process	9.34794e-08	1.72322e-10	23	1907	181	86485	1930	4.44399	5.17553
GO:0044237	cellular metabolic process	1.73032e-07	3.56495e-10	79	17473	125	70919	17552	40.415	1.95472
GO:0051761	sesquiterpene metabolic process	3.98256e-07	9.50079e-10	4	3	200	88389	7	0.0161181	248.168
GO:0051762	sesquiterpene biosynthetic process	3.98256e-07	9.50079e-10	4	3	200	88389	7	0.0161181	248.168
GO:0044238	primary metabolic process	5.15979e-07	1.28687e-09	76	16914	128	71478	16990	39.121	1.94269
GO:0009987	cellular process	1.2148e-06	3.29321e-09	92	22981	112	65411	23073	53.1276	1.73168
GO:0016042	lipid catabolic process	4.82633e-06	1.67472e-08	8	181	196	88211	189	0.435189	18.3828
GO:0042744	hydrogen peroxide catabolic process	6.6144e-06	2.43862e-08	7	122	197	88270	129	0.297034	23.5663
GO:0044248	cellular catabolic process	7.48157e-06	2.83946e-08	18	1537	186	86855	1555	3.58052	5.0272
GO:0042743	hydrogen peroxide metabolic process	8.99847e-06	3.51274e-08	7	129	197	88263	136	0.313152	22.3534
GO:0042221	response to chemical	1.04841e-05	4.20635e-08	19	1764	185	86628	1783	4.10551	4.62792
GO:0120251	hydrocarbon biosynthetic process	1.69507e-05	6.98469e-08	5	40	199	88352	45	0.103616	48.2549
GO:0006979	response to oxidative stress	2.18392e-05	9.23584e-08	9	321	195	88071	330	0.759854	11.8444
GO:0016115	terpenoid catabolic process	2.3158e-05	1.02958e-07	4	15	200	88377	19	0.0437492	91.4303
GO:0046246	terpene biosynthetic process	2.3158e-05	1.02958e-07	4	15	200	88377	19	0.0437492	91.4303
GO:0045338	farnesyl diphosphate metabolic process	2.78346e-05	1.28465e-07	4	16	200	88376	20	0.0460517	86.8588
GO:0009058	biosynthetic process	3.33385e-05	1.59064e-07	40	7147	164	81245	7187	16.5487	2.41711
GO:0044249	cellular biosynthetic process	3.38846e-05	1.65345e-07	39	6873	165	81519	6912	15.9155	2.45044
GO:0008299	isoprenoid biosynthetic process	4.26748e-05	2.12865e-07	7	170	197	88222	177	0.407558	17.1755
GO:0072593	reactive oxygen species metabolic process	4.50708e-05	2.29704e-07	7	172	197	88220	179	0.412163	16.9836
GO:1901576	organic substance biosynthetic process	5.1324e-05	2.67139e-07	39	7004	165	81388	7043	16.2171	2.40487
GO:0120252	hydrocarbon metabolic process	5.24743e-05	2.78816e-07	5	54	199	88338	59	0.135853	36.8046
GO:0016114	terpenoid biosynthetic process	7.13511e-05	3.86853e-07	6	113	198	88279	119	0.274008	21.8972
GO:0044255	cellular lipid metabolic process	7.62609e-05	4.21742e-07	13	941	191	87451	954	2.19667	5.91805
